# Proteogenomic Analysis of Pancreatic Cancer Subtypes

**DOI:** 10.1101/2020.04.13.039834

**Authors:** Doris Kafita, Panji Nkhoma, Mildred Zulu, Musalula Sinkala

## Abstract

Pancreatic cancer remains a significant public health problem with an ever-rising incidence of disease. Cancers of the pancreas are characterised by various molecular aberrations, including changes in the proteomics and genomics landscape of the tumour cells. There is a need, therefore, to identify the proteomic landscape of pancreatic cancer and the specific genomic and molecular alterations associated with disease subtypes. Here, we carry out an integrative bioinformatics analysis of The Cancer Genome Atlas dataset that includes proteomics and whole-exome sequencing data collected from pancreatic cancer patients. We apply unsupervised clustering on the proteomics dataset to reveal the two distinct subtypes of pancreatic cancer. Using functional and pathway analysis, we demonstrate the different molecular processes and signalling aberrations of the pancreatic cancer subtypes. We explore the clinical characteristic of these subtypes to show differences in disease outcome. Using datasets of mutations and copy number alterations, we show that various signalling pathways are altered among pancreatic tumours, including the Wnt pathway, Notch pathway and PI3K-mTOR pathways. Altogether, we reveal the proteogenomic landscape of pancreatic cancer subtypes and the altered molecular processes which can be leveraged to devise more effective treatments.
