## Supplementary File 1 for "Proteogenomic Analysis of Pancreatic Cancer Subtypes"

### Sheet: Differential Expr Results
Proteins	meanSubtype1	meanSubtype2	meanBase	tValue	pValue	padj
EIF4EBP1|4E-BP1	0.0403403	0.0224765	0.0343267	0.0842173	0.933183	0.948687
EIF4EBP1|4E-BP1_pS65	-0.0775209	-0.189991	-0.115382	0.621996	0.536457	0.602482
EIF4EBP1|4E-BP1_pT37_T46	-0.129381	-0.110847	-0.123142	-0.0939711	0.925424	0.947047
TP53BP1|53BP1	0.397793	-0.982691	-0.0669248	7.94793	5.63606e-10	6.4963e-09
ACACA ACACB|ACC_pS79	0.243704	-0.506691	-0.00890396	3.89101	0.000235887	0.000679728
ACACA|ACC1	0.175964	-0.238415	0.0364703	2.02436	0.0474562	0.0793352
AKT1 AKT2 AKT3|Akt	0.42976	-0.911129	-0.0216287	5.95313	6.08491e-07	2.89695e-06
AKT1 AKT2 AKT3|Akt_pS473	0.0337881	-0.411285	-0.116039	2.2302	0.0302593	0.0547668
AKT1 AKT2 AKT3|Akt_pT308	-0.255743	0.116065	-0.13058	-2.36817	0.0209466	0.0395458
PRKAA1|AMPK_alpha	0.147736	-0.210909	0.027004	1.61228	0.113272	0.168752
PRKAA1|AMPK_pT172	0.300284	-0.627112	-0.0119089	4.88936	6.26141e-06	2.63702e-05
AR|AR	-0.0428463	-0.0979588	-0.061399	0.20664	0.837258	0.877318
ASNS|ASNS	-0.221061	0.269226	-0.0560139	-2.23539	0.0291065	0.0531193
ATM|ATM	0.273143	-0.691918	-0.0517287	4.83965	9.64761e-06	3.8415e-05
BAK1|Bak	-0.176306	0.191165	-0.052603	-1.46477	0.149661	0.208763
BAX|Bax	-0.127882	0.450159	0.0667059	-2.5008	0.0156749	0.0312073
BCL2|Bcl-2	-0.0564791	-0.0938735	-0.0690673	0.181774	0.85634	0.888808
BCL2L1|Bcl-xL	0.00699254	-0.163706	-0.0504703	0.848028	0.399076	0.472323
BECN1|Beclin	0.177703	-0.337485	0.00427327	2.13597	0.0375403	0.0652487
CTNNB1|beta-Catenin	0.494458	-1.03002	-0.0187337	8.45724	6.50347e-11	9.49507e-10
BID|Bid	-0.4146	0.967565	0.0506832	-7.40965	2.51063e-09	2.39056e-08
BCL2L11|Bim	0.0722701	-0.0361618	0.0357683	0.527416	0.599431	0.663007
JUN|c-Jun_pS73	0.0455418	-0.269926	-0.0606554	1.52505	0.132232	0.187521
KIT|c-Kit	-0.0747776	-0.000211765	-0.0496762	-0.391714	0.696468	0.758839
MET|c-Met_pY1235	-0.442639	0.906753	0.0116119	-6.95751	8.68808e-09	6.74533e-08
MYC|c-Myc	-0.0547746	0.205365	0.032797	-1.39446	0.167353	0.230505
RAF1|C-Raf	-0.0117597	0.00191176	-0.00715743	-0.0635278	0.949534	0.958285
RAF1|C-Raf_pS338	-0.548175	1.04348	-0.0123713	-10.5853	6.37159e-16	1.39538e-13
CASP7|Caspase-7_cleavedD198	-0.323946	0.500424	-0.0464356	-4.24735	7.50628e-05	0.000245355
CAV1|Caveolin-1	-0.331203	0.584179	-0.0230545	-4.75526	1.38844e-05	5.33452e-05
PECAM1|CD31	-0.459927	0.756394	-0.0504723	-6.10029	1.33379e-07	7.68684e-07
ITGA2|CD49b	0.0256866	0.343268	0.132595	-1.28269	0.2067	0.269448
CDK1|CDK1	-0.0882269	0.148179	-0.00864455	-1.09961	0.275732	0.345059
CHEK1|Chk1	0.193261	-0.455362	-0.0250871	2.65426	0.0106878	0.0220813
CHEK1|Chk1_pS345	0.229876	-0.688812	-0.0793851	4.02945	0.000225207	0.000657606
CHEK2|Chk2	0.187922	-0.341671	0.00964356	2.40748	0.0201092	0.038295
CHEK2|Chk2_pT68	-0.248518	0.633976	0.0485594	-3.86681	0.000369241	0.00103672
BIRC2 |cIAP	0.207193	-0.315291	0.0313069	2.44249	0.0183523	0.0355677
CLDN7|Claudin-7	0.206254	-0.460568	-0.0182208	3.70257	0.000393988	0.0010922
COL6A1|Collagen_VI	-0.279419	0.544953	-0.00190792	-3.48904	0.00115763	0.00284856
CCNB1|Cyclin_B1	0.138857	-0.0489147	0.0756465	0.995072	0.322806	0.397161
CCND1|Cyclin_D1	-0.200458	0.447832	0.0177782	-2.55883	0.0140116	0.0284123
CCNE1|Cyclin_E1	0.153779	-0.115024	0.0632911	1.19752	0.236371	0.305398
PARK7|DJ-1	-0.0966657	0.258385	0.0228564	-1.54413	0.129032	0.184693
DVL3|Dvl3	0.309167	-0.488488	0.0406495	3.69904	0.000519134	0.00138647
CDH1|E-Cadherin	0.52646	-1.00854	0.00972673	8.81819	1.05326e-11	2.30663e-10
EEF2|eEF2	0.18591	-0.192118	0.0586535	1.60035	0.116287	0.170627
EEF2K|eEF2K	0.472031	-0.999232	-0.0232455	8.98677	2.44338e-12	6.68875e-11
EGFR|EGFR	0.157991	-0.209785	0.0341851	1.70362	0.0933878	0.142027
EGFR|EGFR_pY1068	0.222636	-0.332585	0.0357297	2.21354	0.0318286	0.0566705
EGFR|EGFR_pY1173	-0.454588	0.824303	-0.0240703	-6.47562	4.49981e-08	2.89841e-07
EIF4E|eIF4E	-0.144297	0.370921	0.0291426	-1.97196	0.0554241	0.0899102
ESR1|ER-alpha	-0.286818	0.331129	-0.078796	-2.82911	0.00679067	0.0149864
ESR1|ER-alpha_pS118	-0.232376	0.247585	-0.070805	-1.74038	0.0896511	0.137298
MAPK1|ERK2	0.217413	-0.174106	0.0856149	1.36155	0.181578	0.242473
FN1|Fibronectin	-0.268788	0.840118	0.104507	-5.94111	2.06323e-07	1.05081e-06
FOXO3|FOXO3a	-0.0810522	0.0807294	-0.0265911	-0.610196	0.545187	0.608409
GAB2|GAB2	0.404275	-0.910771	-0.0384139	6.11747	3.32976e-07	1.65731e-06
GATA3|GATA3	0.0876866	-0.322456	-0.0503812	2.2864	0.0248893	0.0461928
GSK3A GSK3B|GSK3-alpha-beta	0.0844403	-0.0898324	0.0257743	0.660771	0.512607	0.584692
GSK3A GSK3B|GSK3-alpha-beta_pS21_S9	0.136151	-0.429709	-0.0543366	2.67706	0.00967977	0.0205813
ERBB2|HER2	0.475709	-0.656768	0.0944792	5.75354	3.87767e-07	1.88713e-06
ERBB2|HER2_pY1248	0.184297	-0.0866206	0.093097	1.06228	0.294161	0.363962
ERBB3|HER3	0.297787	-0.429221	0.0530515	3.45857	0.00101077	0.00254436
ERBB3|HER3_pY1289	-0.125649	0.450488	0.068298	-2.43664	0.0183336	0.0355677
HSPA1A|HSP70	-0.320985	0.406265	-0.0761683	-4.31974	5.56336e-05	0.000187442
IGFBP2|IGFBP2	0.100993	-0.317582	-0.0399139	2.62039	0.0102979	0.0216774
INPP4B|INPP4B	0.456022	-0.484482	0.139417	5.23522	1.22043e-06	5.56821e-06
IRS1|IRS1	-0.0352284	0.381182	0.10495	-1.90404	0.061935	0.0990056
MAPK8|JNK_pT183_pY185	-0.0710582	0.305447	0.0556861	-1.28778	0.205876	0.269448
MAPK9|JNK2	0.220493	-0.513715	-0.0266663	2.94701	0.00515508	0.0118838
XRCC5|Ku80	0.484496	-0.964076	-0.00314257	7.76538	6.88873e-10	7.54316e-09
LCK|Lck	-0.0101567	0.212388	0.0647594	-1.06642	0.290336	0.36127
STK11|LKB1	-0.450904	0.894221	0.0019099	-6.25964	1.43392e-07	7.85073e-07
MAPK1 MAPK3|MAPK_pT202_Y204	-0.0789403	0.249306	0.0315584	-1.56857	0.121797	0.175484
MAP2K1|MEK1	0.268748	-0.431582	0.0329931	2.6916	0.0103933	0.0216774
MAP2K1|MEK1_pS217_S221	-0.473015	1.08267	0.0506802	-9.20614	7.0636e-13	2.2099e-11
ERRFI1|MIG-6	-0.120243	0.309459	0.0244089	-1.7995	0.0784229	0.121806
MRE11A|Mre11	-0.488925	1.09511	0.0443129	-9.5309	3.56349e-13	1.30067e-11
MTOR|mTOR	0.508233	-0.995459	0.0020396	8.70905	1.20441e-11	2.39787e-10
MTOR|mTOR_pS2448	0.124163	-0.609897	-0.122947	3.4581	0.00108486	0.00269982
CDH2|N-Cadherin	-0.495179	0.908109	-0.0227851	-7.11276	3.86051e-09	3.52271e-08
NFKB1|NF-kB-p65_pS536	-0.0100239	0.0634588	0.0147129	-0.332143	0.740946	0.795428
NF2|NF2	0.0474224	-0.221903	-0.0432416	1.12608	0.2653	0.335842
NOTCH1|Notch1	-0.0920149	0.241368	0.0202129	-1.4739	0.146407	0.205533
CDH3|P-Cadherin	0.0420776	0.266979	0.117787	-1.11476	0.269098	0.338692
CDKN1B|p27	-0.279234	0.225121	-0.109451	-2.8286	0.00591866	0.0135019
CDKN1B|p27_pT157	-0.109425	-0.140147	-0.119767	0.133358	0.894418	0.92395
MAPK14|p38_MAPK	0.162913	-0.0375794	0.0954208	0.850912	0.399219	0.472323
MAPK14|p38_pT180_Y182	0.0285881	0.0459853	0.0344446	-0.0810196	0.935691	0.948687
TP53|p53	-0.157485	0.254585	-0.0187683	-1.60184	0.116868	0.170627
RPS6KB1|p70S6K	0.435291	-0.978638	-0.0406851	6.34817	1.92462e-07	1.00355e-06
RPS6KB1|p70S6K_pT389	-0.207713	0.158715	-0.0843614	-1.85492	0.0684889	0.107136
RPS6KA1|p90RSK_pT359_S363	-0.155766	0.402603	0.0322	-2.27883	0.0274306	0.0504816
SERPINE1|PAI-1	-0.21811	0.592909	0.0549059	-3.63131	0.000717082	0.00184754
PXN|Paxillin	0.225958	-0.455279	-0.00336931	2.6605	0.0113345	0.0231986
PCNA|PCNA	-0.165518	0.339326	0.0044297	-2.49606	0.0153801	0.0309014
PDK1|PDK1_pS241	0.339133	-0.649265	0.00640495	4.78271	1.93043e-05	7.16548e-05
PEA15|PEA15	-0.0665612	0.398547	0.0900099	-2.07199	0.0434061	0.073288
PIK3CA |PI3K-p110-alpha	0.197942	-0.251224	0.0467376	1.68059	0.100578	0.151908
PRKCA |PKC-alpha	0.397954	-0.857585	-0.024703	6.50674	2.29316e-08	1.62e-07
PRKCA |PKC-alpha_pS657	0.442939	-1.00779	-0.0454267	7.44576	2.31805e-09	2.34967e-08
PRKCD|PKC-delta_pS664	0.288651	-0.746494	-0.0598139	4.92505	9.01687e-06	3.65684e-05
PGR|PR	-0.230567	0.216432	-0.0800921	-2.17876	0.0334722	0.0591163
AKT1S1|PRAS40_pT246	0.107587	-0.400991	-0.0636178	2.41892	0.0188935	0.0362954
PTEN|PTEN	0.44113	-0.950944	-0.0274891	7.06854	5.97448e-09	5.03235e-08
RAD50|Rad50	-0.0946597	-0.140226	-0.109999	0.212336	0.832765	0.876805
RAD51|Rad51	-0.318246	0.803682	0.0594327	-4.66717	3.1988e-05	0.00011299
RB1|Rb_pS807_S811	0.142757	-0.553712	-0.091698	3.5904	0.000583517	0.00152131
RPS6|S6	0.281167	-0.563471	-0.00316634	4.31917	6.65228e-05	0.000220735
RPS6|S6_pS235_S236	-0.142016	-0.0412118	-0.108082	-0.475575	0.636307	0.700257
RPS6|S6_pS240_S244	-0.115191	-0.267932	-0.166609	0.691929	0.492426	0.570589
SHC1|Shc_pY317	0.411207	-0.710832	0.0334911	4.94839	1.18698e-05	4.64193e-05
SMAD1|Smad1	0.00710597	-0.314994	-0.101324	1.38837	0.171669	0.234973
SMAD3|Smad3	-0.244	0.547215	0.0223495	-2.87846	0.00684309	0.0149864
SMAD4|Smad4	-0.413227	0.552862	-0.0880089	-4.13921	0.000162945	0.000502604
SRC|Src	0.157261	-0.141394	0.0567238	1.37859	0.173127	0.235496
SRC|Src_pY416	0.0205582	0.0923088	0.0447119	-0.252227	0.802194	0.848698
SRC|Src_pY527	0.0547821	-0.123562	-0.00525446	0.896569	0.372634	0.445939
STAT3|STAT3_pY705	0.060394	-0.0546118	0.0216792	0.413463	0.681561	0.746309
STAT5A|STAT5-alpha	0.505163	-1.07152	-0.025601	8.34342	1.87782e-10	2.57027e-09
STMN1|Stathmin	-0.480025	1.04666	0.0339079	-9.9523	1.06226e-14	1.16317e-12
SYK|Syk	0.331124	-0.451182	0.0677733	4.13313	0.000105587	0.000340053
TSC2|Tuberin	0.369733	-0.913071	-0.062102	6.57469	5.26544e-08	3.29466e-07
KDR|VEGFR2	0.421987	-0.4471	0.129423	4.08123	0.000143644	0.000455915
XRCC1|XRCC1	-0.356518	0.532165	-0.0573574	-4.09495	0.000150807	0.00047181
YAP1|YAP	-0.235573	0.617559	0.0516198	-4.14173	0.000165618	0.000503754
YAP1|YAP_pS127	0.0811194	-0.07705	0.0278743	0.790946	0.432751	0.506804
YBX1|YB-1	0.108757	-0.236388	-0.00743069	1.87078	0.0650019	0.103155
YBX1|YB-1_pS102	-0.332264	0.656559	0.000606931	-4.66125	2.71882e-05	9.76102e-05
EIF4EBP1|4E-BP1_pT70	-0.411958	0.746503	-0.0219812	-5.97731	1.18713e-07	7.02653e-07
ARAF|A-Raf_pS299	0.119539	-0.229456	0.00205545	1.52406	0.13272	0.187521
ANXA7|Annexin_VII	-0.0385358	0.0250147	-0.0171426	-0.314927	0.753938	0.805426
ARID1A|ARID1A	0.454627	-1.04154	-0.0490327	7.72714	2.3604e-09	2.34967e-08
BRAF|B-Raf	0.43159	-1.03089	-0.0607307	8.14297	2.66792e-10	3.24597e-09
BAD|Bad_pS112	0.388331	-0.777918	-0.00426733	6.11472	9.31537e-08	5.66685e-07
BAP1|Bap1-c-4	0.500184	-1.21235	-0.0763119	10.9562	3.34047e-14	1.82891e-12
BRCA2|BRCA2	-0.352355	0.768188	0.0248574	-5.11111	6.89683e-06	2.84982e-05
MS4A1|CD20	-0.251854	0.245721	-0.0843535	-1.97409	0.0549472	0.0898018
CCNE2|Cyclin_E2	-0.216512	0.208315	-0.073501	-1.59398	0.118945	0.172509
ETS1|ETS-1	-0.34441	0.725321	0.015697	-4.52483	5.18133e-05	0.000180113
EIF4G1|eIF4G	0.481527	-1.0773	-0.0432277	8.22269	2.5441e-10	3.24597e-09
FASN|FASN	0.0337955	-0.0982676	-0.0106614	0.670143	0.50545	0.580882
FOXO3|FOXO3a_pS318_S321	-0.29426	0.418918	-0.0541802	-3.34173	0.00151339	0.00368259
FOXM1|FoxM1	-0.101076	0.321376	0.0411356	-1.96374	0.0537145	0.0884472
G6PD|G6PD	-0.18701	0.492574	0.0417604	-3.26195	0.00176604	0.00425013
GAPDH|GAPDH	-0.0519343	0.372671	0.091002	-2.22203	0.0309963	0.0556408
GSK3A GSK3B|GSK3_pS9	0.217072	-0.561035	-0.0448653	3.5066	0.000922488	0.00234913
NRG1|Heregulin	-0.312816	0.515153	-0.0340941	-2.92836	0.0060037	0.0135547
MYH11|MYH11	-0.175385	0.159391	-0.0626881	-1.59756	0.116209	0.170627
MYH9|Myosin-IIa_pS1943	0.0696418	0.04535	0.0614644	0.101633	0.919452	0.945352
NRAS|N-Ras	-0.340601	0.572903	-0.0330851	-3.77366	0.000511146	0.00138647
NDRG1|NDRG1_pT346	-0.121631	0.0255	-0.072102	-0.66812	0.506614	0.580882
CDKN1A|p21	-0.163693	0.294109	-0.00958119	-1.79657	0.0793141	0.122322
CDKN1B|p27_pT198	-0.419209	0.755618	-0.0237228	-5.47612	1.83743e-06	8.04796e-06
RPS6KA1|p90RSK	0.439124	-0.766035	0.0334267	7.84267	2.05028e-11	3.36718e-10
PDCD4|PDCD4	0.22104	-0.478559	-0.0144683	3.60192	0.000573405	0.00151296
PDK1|PDK1	0.028706	0.0265912	0.0279941	0.00827349	0.99344	0.99344
PEA15|PEA15_pS116	-0.0947403	0.173985	-0.00427822	-1.13976	0.259732	0.330705
PIK3R1 PIK3R2|PI3K-p85	0.187281	-0.290041	0.026598	2.06749	0.0435043	0.073288
PRKCB|PKC-pan_BetaII_pS660	0.427318	-1.01581	-0.0584861	9.41827	1.15527e-13	5.0601e-12
PRDX1|PRDX1	-0.25926	0.650288	0.0469248	-4.04844	0.000198894	0.000596681
RAB11A RAB11B|Rab11	-0.326316	0.403382	-0.0806752	-2.86699	0.00668145	0.014931
RAB25|Rab25	0.329627	-0.366979	0.0951257	3.64592	0.000518357	0.00138647
RPTOR|Raptor	0.0515478	-0.169665	-0.0229198	0.969626	0.337203	0.410264
RBM15|RBM15	0.454855	-0.908979	-0.00425743	8.26387	2.15254e-11	3.36718e-10
RICTOR|Rictor	-0.109346	-0.0703647	-0.0962238	-0.189808	0.850325	0.886768
RICTOR|Rictor_pT1135	-0.412079	0.806715	-0.00179208	-6.05625	1.36967e-07	7.69122e-07
SCD|SCD	0.020997	-0.139988	-0.033196	0.606542	0.54729	0.608409
SRSF1|SF2	0.0276597	-0.251947	-0.0664653	0.987606	0.329439	0.403057
WWTR1|TAZ	-0.338796	0.751747	0.0283178	-5.27845	2.68976e-06	1.15502e-05
TIGAR|TIGAR	-0.161016	0.303253	-0.00472772	-1.86963	0.0678056	0.10683
TGM2|Transglutaminase	0.182481	-0.132244	0.0765337	1.65143	0.102223	0.153334
TFRC|TFRC	0.0391687	0.317724	0.13294	-1.33996	0.185152	0.245747
TSC1|TSC1	0.481793	-1.02784	-0.026401	7.32722	6.53531e-09	5.30086e-08
TSC2|Tuberin_pT1462	-0.291521	0.302512	-0.0915495	-2.396	0.0212627	0.0397995
EPPK1|EPPK1	0.474661	-0.585244	0.117861	5.89138	1.53601e-07	8.20456e-07
XBP1|XBP1	-0.146121	0.33755	0.016699	-1.93437	0.0589392	0.0949094
TUBA1B|Acetyl-a-Tubulin-Lys40	0.354899	-0.897521	-0.0667079	6.52061	3.69961e-08	2.45519e-07
SQSTM1|p62-LCK-ligand	0.307464	-0.709091	-0.0347426	5.45591	7.74324e-07	3.60802e-06
YWHAB|14-3-3_beta	-0.473712	0.962109	0.00963366	-6.95695	2.4224e-08	1.65783e-07
YWHAZ|14-3-3_zeta	-0.0368791	0.45315	0.128081	-2.09346	0.0420308	0.071912
ACVRL1|ACVRL1	-0.464493	0.927653	0.0041505	-8.23408	1.7653e-11	3.22167e-10
DIRAS3|DIRAS3	-0.0282821	-0.0310882	-0.0292267	0.0112328	0.99109	0.99344
ANXA1|Annexin-1	0.0583493	0.399832	0.173304	-2.01271	0.0485964	0.0806259
PREX1|PREX1	-0.153764	0.292182	-0.00364356	-2.11528	0.0383966	0.0662114
ENY2|ENY2
KAT2A|GCN5L2
ADAR|ADAR1	0.345306	-0.717712	-0.0125416	4.70411	2.50807e-05	9.15445e-05
COPS5|JAB1	0.0917881	-0.314312	-0.0449188	1.43341	0.159957	0.221713
MET|c-Met	0.0819627	-0.167403	-0.00198218	1.32558	0.188702	0.24895
CASP8|Caspase-8	0.0643701	-0.107062	0.0066604	0.93606	0.351963	0.425856
ERCC1|ERCC1	0.428648	-1.03886	-0.0653663	7.28168	8.93217e-09	6.74533e-08
MSH2|MSH2	0.252148	-0.671356	-0.0587347	4.02977	0.000207304	0.000613507
MSH6|MSH6	0.30241	-0.703138	-0.0360911	5.35132	1.66573e-06	7.44481e-06
PARP1|PARP_cleaved	0.0806403	-0.172885	-0.00470495	1.35291	0.179848	0.241636
RB1|Rb	0.0148388	-0.0501824	-0.0070495	0.342768	0.732673	0.790421
SETD2|SETD2	0.0459015	-0.0121706	0.0263525	0.276896	0.782658	0.832049
DIABLO|Smac	0.0779493	-0.175685	-0.00743267	1.35504	0.179305	0.241636
SNAI1|Snail	0.085491	-0.146385	0.00743366	1.19147	0.237067	0.305398
BRD4|BRD4	0.466215	-0.866144	0.017698	8.3505	3.99089e-12	9.71116e-11
CDK1|CDK1_pY15	0.0927313	-0.127862	0.0184723	0.848805	0.401151	0.472323
ARAF|A-Raf	0.084894	-0.216753	-0.0166505	1.16136	0.252605	0.323512
BRAF|B-Raf_pS445	-0.00627164	-0.158568	-0.0575396	0.62642	0.534216	0.602482
BCL2A1|Bcl2A1	-0.384573	0.776509	0.00628614	-6.37712	1.0689e-08	7.80294e-08
ABL1|c-Abl	-0.35934	0.617518	-0.030497	-3.91167	0.000350158	0.000995903
CASP3|Caspase-3	0.00935522	0.164341	0.0615287	-0.653867	0.51667	0.586273
DPP4|CD26	-0.204819	0.366368	-0.0125386	-2.7323	0.00865972	0.018777
CHEK1|Chk1_pS296;CHEK1|CHK1_pS296	-0.433388	0.865835	0.00397426	-6.97112	5.53622e-09	4.84973e-08
COG3|COG3	0.491625	-1.046	-0.0259911	10.6756	1.94204e-14	1.41769e-12
GUSP4|DUSP4	0.323766	-0.466809	0.0576317	4.28058	5.48566e-05	0.000187442
ERCC5|ERCC5	0.0905254	-0.130365	0.0161663	0.906166	0.369784	0.444959
IGFR1|IGF1R_pY1135_Y1136	-0.285845	0.482674	-0.0271356	-4.59198	1.5079e-05	5.69363e-05
IRF1|IRF-1	0.137755	0.0673941	0.114069	0.351309	0.726408	0.787542
JAK2|Jak2	0.171116	-0.5712	-0.0787723	3.3067	0.00185155	0.0044075
CDKN2A|P16INK4A;CDKN2A|p16_INK4a	0.157197	0.0197324	0.110922	0.750949	0.455776	0.53093
PTPN11|SHP-2_pY542	0.232224	-0.439553	0.00608119	3.00426	0.00419141	0.00987009
PARP1|PARP1	0.226161	-0.372903	0.024496	2.91943	0.00489818	0.0114117
CASP9|Caspase-9				2.20616	0.0357769	0.0626811
NKX2-1|TTF1	-0.255485	0.322526	-0.0609069	-2.48742	0.0163634	0.0322845
CTNNA1|alpha-Catenin	0.268766	-0.507344	0.00750099	2.73443	0.00966619	0.0205813

### Sheet: Up and Down Regulated
UpInCluster1	UpInCluster2
ACACA	STMN1
PIK3R1	MRE11A
BECN1	ACVRL1
CASP9	BID
GATA3	CDH2
CHEK2	YWHAB
BIRC2	BCL2A1
IGFBP2	STK11
CHEK1	PECAM1
PXN	FN1
MAP2K1	WWTR1
CTNNA1	BRCA2
PARP1	CAV1
MAPK9	RAD51
JAK2	ETS1
ERBB3	HSPA1A
PDCD4	CASP7
RAB25	YAP1
DVL3	SMAD4
CLDN7	XRCC1
MSH2	PRDX1
KDR	ABL1
SYK	NRAS
GUSP4	SERPINE1
RPS6	COL6A1
ADAR	G6PD
ATM	NRG1
INPP4B	SMAD3
MSH6	RAB11A
SQSTM1	ESR1
ERBB2	CDKN1B
EPPK1	DPP4
AKT1	CCND1
GAB2	BAX
RPS6KB1	PCNA
PRKCA	NKX2
TUBA1B	ASNS
TSC2	GAPDH
PTEN	PGR
ERCC1	PREX1
TSC1	YWHAZ
ARID1A	PEA15
XRCC5	ANXA1
RPS6KA1	MS4A1
TP53BP1	EIF4E
BRAF	FOXM1
EIF4G1	XBP1
RBM15	IRS1
STAT5A
BRD4
CTNNB1
MTOR
CDH1
EEF2K
COG3
BAP1
